# The inactive X chromosome drives sex differences in microglial inflammatory activity in human glioblastoma

**DOI:** 10.1101/2024.06.06.597433

**Authors:** Marla E. Tharp, Claudia Z. Han, Maya Talukdar, Christopher D. Balak, Conor Fitzpatrick, Carolyn O’Connor, Sebastian Preissl, Justin Buchanan, Alexi Nott, Laure Escoubet, Konstantinos Mavrommatis, Mihir Gupta, Marc S. Schwartz, U Hoi Sang, Pamela S. Jones, Michael L. Levy, David D. Gonda, Sharona Ben-Haim, Joseph Ciacci, David Barba, Alexander Khalessi, Nicole G. Coufal, Clark C. Chen, Christopher K. Glass, David C. Page

## Abstract

Whether an individual is a biological female or male affects cancer risk, but the responsible mechanisms and cell types remain obscure. Glioblastoma multiforme (GBM) is a male-biased cancer that is highly aggressive, and resistant to treatment, with poor patient survival. Dismal prognoses in GBM are due in part to the specialized immune system of the brain, consisting largely of microglia, which regulate GBM development and progression. We hypothesized that microglia function differently in females and males and thereby contribute to the observed male bias in GBM. We sorted TAM-MGs (tumor-associated macrophages - microglia) from human GBMs and low-grade gliomas and performed bulk transcriptomic and epigenomic assays to identify sex-biased gene expression. We used published single-cell transcriptomic data from human GBMs to predict sex-biased TAM-MG interactions with other cell types. We found that female and male TAM-MGs mount different inflammatory responses, with female TAM-MGs displaying stronger interferon signaling and cytotoxic T-cell interactions that should enhance anti-tumor immunity in GBM. We validated these sex-differential inflammatory responses experimentally, and determined that genes on the sex chromosomes, specifically those expressed by Xi (the “inactive” X chromosome), drive these differences. Together, our results suggest that sex-differential TAM-MG inflammatory responses contribute to the higher incidence and mortality of GBM in males.
