## Supplemental Table 1 for "The inactive X chromosome drives sex differences in microglial inflammatory activity in human glioblastoma"

### Sheet: RNA
Sample	Pathology	Pathology Notes	Sex	Grade	Age	IDH status	Primary/recurrent	Ethnicity	Study
A07	Tumor	Diffuse_astrocytoma	XX	II	44	wt	Recurrent	Asian	Unpublished
A11	Tumor	Oligodendroglioma	XX	II	51	wt	Primary	C	Unpublished
A36	Tumor	Astrocytoma	XX	II	39	mut	Primary	His	Unpublished
A18	Tumor	Infiltrating_diffuse_Glioma	XY	II	45	mut	Primary	C	Unpublished
A45	Tumor	Anaplastic_astrocytoma	XY	II-III	35	wt	Primary	His	Unpublished
A16	Tumor	Oligodendroglioma	XX	III	43	wt	Primary	C	Unpublished
A14	Tumor	Anaplastic_oligodendroglioma	XX	III	43	wt	Recurrent	C	Unpublished
A47	Tumor	Anaplastic_oligodendroglioma	XX	III	50	wt	Primary	C	Unpublished
A19	Tumor	Gemistocytic_astrocytoma	XY		36	mut	Recurrent	His	Unpublished
A65	Tumor	Anaplastic_oligodendroglioma	XY	III	41	wt	Recurrent	C	Unpublished
A20	Tumor	Embryonal	XY	IV	18	wt	Primary	His	Unpublished
A10	Tumor	Glioblastoma	XY	IV	71	wt	Primary	C	Unpublished
A78	Tumor	Glioblastoma	XX	IV	Adult	wt			Unpublished
A86	Tumor	Glioblastoma	XX	IV	Adult	wt			Unpublished
A93	Tumor	Glioblastoma	XX	IV	Adult	wt			Unpublished
A06	Tumor	Glioblastoma	XY	IV	77	wt	Primary	C	Unpublished
A22	Tumor	Glioblastoma	XY	IV	42	wt	Primary	ME	Unpublished
A59	Tumor	Glioblastoma	XY	IV	Adult	wt			Unpublished
A94	Tumor	Glioblastoma	XY	IV	Adult	wt			Unpublished
A64	Tumor	Glioblastoma	XX	IV	Adult	wt			Unpublished
A85	Tumor	Glioblastoma	XX	IV	Adult	wt			Unpublished
A82	Tumor	Glioblastoma	XY	IV	Adult	wt			Unpublished
A81	Tumor	Glioblastoma	XY	IV	Adult	wt			Unpublished
A80	Tumor	Glioblastoma	XX	IV	Adult	wt	Recurrent		Unpublished
A73	Tumor	Glioblastoma	XX	IV	Adult	wt			Unpublished
A54-P21	Tumor	Glioblastoma	XX	IV	Adult	wt			Unpublished
ex5	Control	Epilepsy	XX	control		n/a	n/a		Gosselin et al., 2017
ex7	Control	Epilepsy	XX	control		n/a	n/a		Gosselin et al., 2017
ex21	Control	Epilepsy	XX	control		n/a	n/a		Gosselin et al., 2017
ex17	Control	Epilepsy	XX	control		n/a	n/a		Gosselin et al., 2017
ex11	Control	Epilepsy	XX	control		n/a	n/a		Gosselin et al., 2017
ex8	Control	Epilepsy	XY	control		n/a	n/a		Gosselin et al., 2017
ex19	Control	Epilepsy	XY	control		n/a	n/a		Gosselin et al., 2017
A17	Control	Epilepsy	XX	control	44	n/a	n/a	C	Han et al., 2023
A27	Control	Epilepsy	XX	control	70	n/a	n/a	C	Han et al., 2023
A41	Control	Epilepsy	XX	control	37	n/a	n/a	His	Han et al., 2023
M_P41	Control	Epilepsy	XY	control		n/a	n/a		Han et al., 2023
F_P80	Control	Epilepsy	XX	control		n/a	n/a		Han et al., 2023
F_P83	Control	Epilepsy	XX	control		n/a	n/a		Han et al., 2023
M_10w2d	Control	Fetal	XY	fetal	10w2d	n/a	n/a		Han et al., 2023
F_10w4d	Control	Fetal	XX	fetal	10w4d	n/a	n/a		Han et al., 2023
M_10w6d-1	Control	Fetal	XY	fetal	10w6d-1	n/a	n/a		Han et al., 2023
M_10w6d-2	Control	Fetal	XY	fetal	10w6d-2	n/a	n/a		Han et al., 2023
F_11w1d	Control	Fetal	XX	fetal	11w1d	n/a	n/a		Han et al., 2023
F_11w6d	Control	Fetal	XX	fetal	11w6d	n/a	n/a		Han et al., 2023
M_12w3d	Control	Fetal	XY	fetal	12w3d	n/a	n/a		Han et al., 2023
M_12w4d	Control	Fetal	XY	fetal	12w4d	n/a	n/a		Han et al., 2023
M_12w6d	Control	Fetal	XY	fetal	12w6d	n/a	n/a		Han et al., 2023
M_13w1d	Control	Fetal	XY	fetal	13w1d	n/a	n/a		Han et al., 2023
F_13w4d	Control	Fetal	XX	fetal	13w4d	n/a	n/a		Han et al., 2023
M_13w5d-1	Control	Fetal	XY	fetal	13w5d-1	n/a	n/a		Han et al., 2023
F_13w5d-2	Control	Fetal	XX	fetal	13w5d-2	n/a	n/a		Han et al., 2023
F_14w3d	Control	Fetal	XX	fetal	14w3d	n/a	n/a		Han et al., 2023
M_14w4d	Control	Fetal	XY	fetal	14w4d	n/a	n/a		Han et al., 2023
F_15w3d	Control	Fetal	XX	fetal	15w3d	n/a	n/a		Han et al., 2023
M_17w2d	Control	Fetal	XY	fetal	17w2d	n/a	n/a		Han et al., 2023
